# Endosperm secretion remodels the maternal seed coat

**DOI:** 10.64898/2026.10.26.762064

**Authors:** Ke Yang, Wenbin Guo, Yuling Tang, Yue Li, Yunjun Zhu, Xiaoyuan Xi, Mingming Meng, Zeshuai Wang, Elin Axelsson, Hang Ye, Chunjiao Xia, Weibo Xie, Jialing Yao, Yang Zhu, Peitao Lü, Peng Zhao, Mengxiang Sun, Frédéric Berger, Ran Xu, Jing Li

**Affiliations:** School of Tropical Agriculture and Forestry, Sanya Institute of Breeding and Multiplication, Hainan University, Sanya 572025, China; College of Life Science and Technology, Huazhong Agricultural University, Wuhan 430070, China; Institute of Crop Science, Zhejiang University, Hangzhou 310058, China; Yazhouwan National Laboratory, Sanya 572024, China; Gregor Mendel Institute of Molecular Plant Biology, Austrian Academy of Sciences, Vienna BioCenter (VBC), 1030 Vienna, Austria; National Key Laboratory of Tropical Crop Breeding, Institute of Tropical Bioscience and Biotechnology and Sanya Research Institute, Chinese Academy of Tropical Agricultural Sciences, Sanya 572024, China; State Key Laboratory of Hybrid Rice, College of Life Sciences, Wuhan University, Wuhan 430070, China; Temasek Life Sciences Laboratory, National University of Singapore, Singapore 117604, Singapore

**Keywords:** *Arabidopsis thaliana*, endosperm, seed coat, apoplast, expansin, IKU–WRKY10, epigenetic regulation

## Abstract

In flowering plants and mammals, maternal tissues must accommodate the growth of the offspring they enclose. The maternal seed coat expands around the developing embryo and endosperm. Endosperm pressure and hormonal signals coordinate seed-coat development^1,2^, but whether the endosperm directly promotes maternal cell elongation remains unclear. Here we show that the coenocytic *Arabidopsis* endosperm directly supplies cell-wall-loosening proteins to maternal seed-coat walls. The seed-size-regulating HAIKU–WRKY10 pathway activates an endosperm secretory programme enriched in cell-wall-associated proteins. These proteins spread through a shared extracellular domain across multiple inner seed-coat layers, revealing an extensive functional maternal–filial interface through which the endosperm reaches maternal cells it does not directly contact. Among these proteins, three expansins are necessary and sufficient for maternal cell elongation and seed growth. The endosperm therefore promotes its own growth by enabling expansion of the maternal tissues that enclose it. Paternal DNA methylation and maternal Polycomb activity jointly regulate this programme, with Polycomb also required for timely shutdown of expansin expression. These findings link parental epigenetic states to maternal tissue expansion through proteins supplied by the offspring. This cross-generational control of growth parallels epigenetically regulated signaling from mammalian extraembryonic tissues^3^, suggesting a shared strategy for adapting the maternal environment to offspring development.
