## Supplementary_Data_and_Code for "Endosperm secretion remodels the maternal seed coat": blocked_model_design_matrix.csv

sample_name	X.Intercept.	Block2	Maternal_FIS2fis2	Paternal_MET1met1	Maternal_FIS2fis2.Paternal_MET1met1
A1_CC	1	0	0	0	0
A2_CC	1	1	0	0	0
B1_CM	1	0	0	1	0
B2_CM	1	1	0	1	0
C1_FC	1	0	1	0	0
C2_FC	1	1	1	0	0
D1_FM	1	0	1	1	1
D2_FM	1	1	1	1	1
