## Supplementary_Data_and_Code for "Endosperm secretion remodels the maternal seed coat": IDG70_blocked_interaction_table.csv

probe_set	AGI	gene_symbol	AveExpr	B-A logFC	C-A logFC	D-A logFC	predicted D-A under additivity	interaction coefficient	interaction t	interaction P.Value	interaction adj.P.Val
249500_at	AT5G39260	ATEXP21;ATEXPA21;ATHEXP;EXP21;EXPA21	8.65995831506296	-2.47448625904781	-3.62154205578645	-0.390233449120487	-6.09602831483426	5.70579486571377	29.2322663057984	1.69251506368912e-09	9.6515671506872e-06
249502_s_at	AT5G39280;AT5G39300	ATEXP23;ATEXPA23;ATHEXP;EXPA23;ATEXP25;ATEXPA25;EXP25;EXPA25	10.5875240294897	-2.61766398953322	0.384901420666204	-0.0787603904478473	-2.23276256886701	2.15400217841917	13.2097950988817	9.21433802608196e-07	0.000247269471029329
266134_s_at	AT1G65681;AT2G45110	EXPB6;ATEXPB4;ATHEXP;EXPB4	7.3261839276592	-3.81611549815668	0.0243886620438163	-0.588016895566169	-3.79172683611287	3.2037099405467	17.912811629298	8.43345645045388e-08	5.49620404671009e-05
255518_at	AT4G02300	PME39;PMEI-PME39	5.26915817807563	-2.9454709846266	-2.18260440564773	-1.5619855841098	-5.12807539027433	3.56608980616453	8.54686290215409	2.51518218420091e-05	0.00288010502719568
258438_at	AT3G17230	NA	5.76972570016189	-2.33111876180051	-0.0743666581814244	-0.919206664324139	-2.40548541998194	1.4862787556578	6.70374142285417	0.000144050781526629	0.010300308233926
267464_at	AT2G19150	NA	3.53412533375898	-1.41944333155755	0.350537790911896	-0.724731543369864	-1.06890554064565	0.344173997275789	0.991911078327425	0.349957415064017	0.766191318495586
257878_at	NA	NA	8.47608178031735	-3.12111045130818	-0.734859859573249	-1.02822099897717	-3.85597031088143	2.82774931190426	14.2913405979655	4.98924702250084e-07	0.000167446055850859
248823_s_at	AT5G46950;AT5G46960	InvINH2;AtPMEI12;InvINH1	9.77206468903138	-2.23686697337342	-0.875747383553588	0.136650752012352	-3.11261435692701	3.24926510893936	11.8504235783743	2.13467153269632e-06	0.000472736482143718
251627_at	AT3G57270	BG1;GNS1	7.27941209194826	-2.67740128881555	-2.04734317856236	-0.575622149173546	-4.7247444673779	4.14912231820436	19.0165682614994	5.25008800666192e-08	4.21348923622504e-05
253311_s_at	AT4G33830;AT4G33840	NA	7.26999997111017	-3.61700783562926	-1.91631081398117	-0.815526173622449	-5.53331864961043	4.71779247598798	22.2425903228021	1.50857965305685e-08	2.02415893448393e-05
267394_s_at	AT2G44540;AT2G44550	AtGH9B9;GH9B9;AtGH9B10;GH9B10	8.96320986512976	-3.70839253274222	-0.251737692797843	-0.206338655310283	-3.96013022554006	3.75379157022978	20.4951651017468	2.89549477301561e-08	3.3760969803008e-05
247356_at	AT5G63800	BGAL6;MUM2	6.77741225039032	-1.05564508624311	0.552421133064482	0.139585191197077	-0.503223953178631	0.642809144375708	4.0279235881691	0.00370663299086544	0.097181952323725
255956_at	AT1G22015	DD46;GALT8	7.50112384899233	-2.59000205638132	-0.531194386175977	0.0267207741380826	-3.1211964425573	3.14791721669538	18.9287217592847	5.44657866906786e-08	4.21348923622504e-05
259433_at	AT1G01570	NA	4.87801076376275	-1.52454715594488	-0.571501116373934	-0.55904731644313	-2.09604827231881	1.53700095587568	4.89106546953273	0.00116643172619999	0.0463400704092372
253463_at	AT4G32105	NA	8.50236735313548	-3.3922583468691	1.2859552162783	-0.451594170360707	-2.1063031305908	1.65470896023009	8.33630158402685	3.02133124516876e-05	0.00331329642799517
246589_at	AT5G14860	NA	5.08642311507556	-0.0962620909794188	-0.371084870751139	0.571009688672066	-0.467346961730558	1.03835665040262	5.24391212530857	0.00075014791551284	0.0338829187185107
255922_at	AT1G22210	TPPC	5.33506390655968	-3.5314189451685	0.373748657454501	-0.334943127995939	-3.157670287714	2.82272715971806	14.2903996717393	4.99181578161264e-07	0.000167446055850859
267166_at	AT2G37720	TBL15	7.38370408788274	-3.60837919231241	1.37484992959856	0.630616584895181	-2.23352926271385	2.86414584760903	13.9750164472086	5.94250112876125e-07	0.00019091331091133
260947_at	AT1G06020	FRK3;FRK5	3.39774132666948	-0.979340052959134	2.34597274956902	-0.363322501060069	1.36663269660988	-1.72995519766995	-4.5774530878435	0.00175306505447558	0.0614245989133455
256600_at	AT3G14850	TBL41	8.88885694026722	-1.94900659349839	1.03903856105881	-0.159588653649698	-0.909968032439581	0.750379378789884	4.71451259481397	0.00146454374961312	0.0542309138452519
254494_at	AT4G20050	PGF11;QRT3	9.26819185737742	-0.290202306343484	-0.52878919423118	-0.399534193601499	-0.818991500574664	0.419457306973165	2.58161620528513	0.032219672775406	0.314517193767384
266276_at	AT2G29330	TRI	5.11583159389926	-2.54954139523765	-0.645220172267509	-1.03332427392159	-3.19476156750516	2.16143729358357	9.67275241342219	1.0012658138719e-05	0.00151250815989523
254489_at	AT4G20800	AtBBE17	6.84856157310411	-2.66681329706815	-2.28844871377999	-0.303881241910611	-4.95526201084814	4.65138076893752	19.102224468843	5.06611784293236e-08	4.21348923622504e-05
260848_at	AT1G21850	sks8	5.96776962033351	-0.890552025358048	5.10631040797996	1.244451555844	4.21575838262191	-2.97130682677791	-9.2902291166877	1.35468958711753e-05	0.00183931365965183
254001_at	AT4G26260	MIOX4	4.85242010900046	-1.67968809427153	2.51816659993724	0.231473125095871	0.838478505665708	-0.607005380569837	-1.85921687068987	0.0996117033231385	0.503404869922788
258754_at	AT3G11920	NA	5.13025530100746	-2.27855970333845	-1.08921559716525	-1.07037145360361	-3.3677753005037	2.29740384690009	9.40262476410869	1.23820609050034e-05	0.00177631955498822
252907_at	AT4G39650	GGT2	8.30521816892946	-2.33962036107345	-3.72579833312009	-0.559890741632192	-6.06541869419354	5.50552795256135	25.481066365983	5.0900929397225e-09	1.31414592401327e-05
255896_at	AT1G17800	AtENODL22;ENODL22	5.62369877629051	-2.5063604872314	3.03461020961276	1.25588138014567	0.528249722381359	0.727631657764308	1.65026466541824	0.137048059886655	0.568582438343871
257366_s_at	AT2G03040;AT2G03290	NA	6.7423298940576	-2.27923890108807	0.470444946463737	0.119489740243122	-1.80879395462433	1.92828369486745	8.73624809369747	2.13950465402728e-05	0.00256853163991381
264520_at	AT1G10010	AAP8;ATAAP8	6.51175846806905	-2.47421017089103	-0.133374129928984	-0.521425164669214	-2.60758430082001	2.0861591361508	7.64398316694848	5.67536154660075e-05	0.00532736612666515
248275_at	AT5G53520	ATOPT8;OPT8	5.71390010684261	-2.13350888145321	1.11976075775451	-0.378626711935744	-1.01374812369871	0.635121411762964	2.4560491363017	0.0392207695130603	0.346274165987716
256102_at	AT1G13680	PLCL1	5.49042082014377	-3.04361770879679	0.0476087447666128	0.166134128850989	-2.99600896403018	3.16214309288117	16.9637105997828	1.29699858658862e-07	7.58577891284267e-05
250471_at	AT5G10170	ATMIPS3;MIPS3	6.0412434959371	-2.15932644803051	0.269061204867522	-0.171737983257819	-1.89026524316299	1.71852725990517	4.61601221808909	0.00166611988893202	0.0595701384701984
247205_at	AT5G64890	PEP2;PROPEP2	5.03197890593927	-1.23394280037527	0.920986451223866	0.260617687344261	-0.312956349151404	0.573574036495665	2.48151226532676	0.0376862278829586	0.341255600639256
262113_at	AT1G02820	AtLEA3;LEA2;LEA3	4.34845493942896	-2.23387906709762	-0.783982483605693	-0.584515604308248	-3.01786155070331	2.43334594639506	14.3544989572935	4.82015787416728e-07	0.000167446055850859
257884_at	AT3G16960	NA	4.30763398961307	-2.06033275415319	-1.87229597891644	0.18237864458584	-3.93262873306963	4.11500737765547	21.2676354858525	2.15663160751876e-08	2.73293149819461e-05
265517_at	AT2G06090	NA	7.31247660277738	-2.50448286379518	2.41926327326471	2.2326776745521	-0.085219590530468	2.31789726508257	6.75838507557319	0.000136107240014056	0.00988728071567077
253655_at	AT4G30070	LCR59	7.47450505249236	-3.87644937599528	1.87578826273674	0.611294842437625	-2.00066111325854	2.61195595569617	11.285847635849	3.10546235270814e-06	0.000615961706654546
253459_at	AT4G32080	NA	3.52761813838285	-1.92282644000773	-1.49020271426215	-0.163260641860689	-3.41302915426989	3.2497685124092	11.611147208693	2.49722288096731e-06	0.000518356985800563
253724_at	AT4G29285	LCR24	9.68147261434103	-2.32181280723103	-0.0848117722665458	-0.0376540256431075	-2.40662457949758	2.36897055385447	13.9935987416691	5.88118171264661e-07	0.00019091331091133
254828_at	AT4G12550	AIR1	6.64525709470326	0.0805601460396624	-1.14426079619679	-1.26585804940738	-1.06370065015713	-0.202157399250252	-0.532970162315934	0.608369162539601	0.89011549695499
248202_at	AT5G54220	NA	9.87551870362558	-2.66946469987069	0.0874326208453058	0.216209291580305	-2.58203207902539	2.79824137060569	16.4912157433771	1.62085646660328e-07	8.80279428648115e-05
267218_at	AT2G02515	NA	10.31368655998	-1.57027401347488	0.340147213847303	0.197622248491503	-1.23012679962758	1.42774904811908	6.69739591609728	0.000145005932371202	0.0103362041168348
252499_s_at	AT3G46840;AT3G46850	NA	5.90082718326566	-2.54557123794488	-0.792756750196492	-0.170192055590168	-3.33832798814137	3.16813593255121	11.5033270666008	2.68268085141174e-06	0.000536771493164052
252500_at	AT3G46860	NA	7.22021676128778	-2.85551989202967	-2.16004413119259	-0.503694807572684	-5.01556402322226	4.51186921564958	23.6384359283733	9.27875046911991e-09	1.51177355857589e-05
262862_at	AT1G64830	NA	6.97693773514751	-3.11518986434106	0.307222821568807	0.502262266782657	-2.80796704277226	3.31022930955491	14.5287735272824	4.38591476538476e-07	0.000164004452128568
255019_at	AT4G10210	NA	2.05916844827618	-0.313680132631495	-0.0129827177409098	0.25958673334602	-0.326662850372404	0.586249583718425	3.21816746651231	0.0120803387418275	0.192247384144989
254295_at	AT4G23080	NA	5.85795123975747	-3.01392453042721	0.49881702327713	0.339729840473894	-2.51510750715008	2.85483734762397	13.2509893076302	8.99399983928409e-07	0.000246366904983014
260050_at	NA	NA	4.48207772326469	-0.230465920911164	1.40376185388839	0.602440801391346	1.17329593297723	-0.57085513158588	-3.16208784752579	0.0131509360283461	0.200115310744879
254257_s_at	AT4G23350;AT4G23360;AT4G23370	NA	6.4965058938401	-2.76863543916038	1.87451907011934	0.726849609352239	-0.894116369041041	1.62096597839328	9.32957121785304	1.31258305173228e-05	0.0018145466309099
247697_at	AT5G59810	ATSBT5.4;SBT5.4	6.89117648814483	-2.70257962276052	-0.16189136890022	-1.01178834837732	-2.86447099166074	1.85268264328341	9.51006626922302	1.13719823232751e-05	0.00168037770482262
264538_at	AT1G55600	ATWRKY10;MINI3;WRKY10	4.91860661309757	-1.62475323439171	0.0400721211725797	0.166426886004045	-1.58468111321913	1.75110799922317	8.81166773440244	2.00763675710868e-05	0.00246198432054389
250731_at	AT5G06500	AGL96	7.52762077203326	-1.783271892311	-2.55372443527099	0.0546862857952854	-4.33699632758199	4.39168261337727	22.3975388937571	1.42728608546804e-08	2.02415893448393e-05
249671_at	AT5G35900	LBD35	5.00565565322273	-3.43931177723145	-0.913531131392209	-1.39833868776196	-4.35284290862366	2.9545042208617	18.5095682418215	6.50511080458384e-08	4.49641143795629e-05
247526_at	AT5G61470	NA	3.8309287512728	-1.09072970319117	1.48688309552154	0.203954729165951	0.396153392330362	-0.192198663164411	-0.910977535996399	0.388625356472314	0.792168023357762
263381_at	AT2G40210	AGL48	5.2457314697585	-1.45624193308322	0.949280499756811	0.315258904438666	-0.506961433326408	0.822220337765074	3.17892230129362	0.0128194813126003	0.198245673722314
267303_at	AT2G30090	NA	6.08019089670625	-2.8954379271454	-0.274148234902125	-0.444918166585705	-3.16958616204753	2.72466799546183	13.5124011947166	7.72580337915893e-07	0.000224903586157158
249207_at	AT5G42640	GAL2	5.43433894235663	-2.63010366373001	-0.42531515750187	0.0602153376959604	-3.05541882123188	3.11563415892784	19.9366688968352	3.60715084955378e-08	3.57735264688355e-05
265932_at	AT2G19510	LBD8	3.98468860759276	-2.25785692388122	1.89002115987962	-0.0813175664191743	-0.367835764001598	0.286518197582424	1.17148204864316	0.274725634955447	0.714374342605308
258583_at	AT3G04100	AGL57	5.10357502986125	-1.27927186527437	-0.335870778056246	0.834110140008804	-1.61514264333061	2.44925278333942	10.4804989783508	5.46234958887081e-06	0.000943910561531388
260187_at	AT1G36000	LBD5	5.02493624100284	-2.30039118211186	1.13218737143684	0.754988666260281	-1.16820381067502	1.9231924769353	10.7877753126042	4.38429414411015e-06	0.000787446845883091
262046_at	AT1G79960	ATOFP14;OFP14	5.42042321724866	-0.843979699699259	-0.112595743113524	-0.214708221149949	-0.956575442812784	0.741867221662834	3.40722031005301	0.00909776882684002	0.164567888136575
263317_s_at	AT1G17770;AT2G24740	SDG17;SUVH7;SDG21;SUVH8	8.13634216672648	-2.10777110999489	-0.85501903620419	-0.484666049891015	-2.96279014619908	2.47812409630807	11.1290997117548	3.45634374284116e-06	0.00066406450013601
256037_at	AT1G19160	NA	5.19038103036089	-2.54851421405923	0.519946235419802	0.319301571165457	-2.02856797863943	2.34786954980489	7.98707947927262	4.12988687226455e-05	0.00426309346017632
262167_at	AT1G74990	NA	5.50327015177158	-1.41006717616459	0.168722732715321	-0.839783873968743	-1.24134444344927	0.401560569480529	2.27578928946659	0.0520374824827031	0.388806177897114
249369_at	AT5G40680	NA	7.84466254666798	-2.23839084757551	-4.7088956330076	-0.709835010031126	-6.94728648058311	6.23745147055198	26.2179559311721	4.05106063510055e-09	1.31414592401327e-05
249921_at	AT5G19270	NA	5.77730143469352	-1.50632397702655	0.287349554857525	0.40133110684159	-1.21897442216903	1.62030552901061	6.53137946723083	0.000172657937967147	0.0117410634337603
247416_at	AT5G63070	uS19v	5.60496376810409	-0.390199505018765	1.04638219350656	-0.143023979126985	0.65618268848779	-0.799206667614775	-4.27068509381317	0.00264816732793414	0.0795287422027817
267241_at	NA	NA	7.91288575709834	-2.08347190789913	-2.27743373467037	-0.570827597956669	-4.3609056425695	3.79007804461283	14.8258644400992	3.74293154123371e-07	0.000147200462854381
267552_at	AT2G32770	ATPAP13;PAP13	6.61328975056329	-1.54694171782509	-0.374590276921899	-0.270029073502935	-1.92153199474699	1.65150292124405	9.90064673607403	8.4028917875039e-06	0.00129506730860111
