## Supplementary Table 5 for "Endosperm secretion remodels the maternal seed coat"

### Sheet: Table S5
Table S5. Functional annotation of 70 IDG-associated ATH1 probe sets
The table contains 70 unique ATH1 probe sets and 72 functional-class assignments because two probe sets occur in more than one class. Semicolon-separated values retain multiple TAIR mappings. Probe metadata follow Table S6.
ATH1_probe_set	mapped_AGI_locus_or_loci	gene_symbol_or_symbols	gene_name	ENTREZID	probe_mapping_status	WRKY10_PCC	promoter_W_box_count_minus_1_to_minus_1000_bp	predicted_signal_peptide_sequence	functional_class	protein_length_aa	predicted_localization	TAIR_functional_annotation
249500_at	AT5G39260	ATEXP21;ATEXPA21;ATHEXP;EXP21;EXPA21	expansin-like protein. Naming convention from the Expansin Working Group (Kende et al, 2004. Plant Mol Bio)	833922	unique_TAIR	0.881	4	MKLLEKMTYVECFMIIMATWFMFISYSHG	Expansin A	262	extracellular	expansin A21 (EXPA21); INVOLVED IN: plant-type cell wall modification involved in multidimensional cell growth, unidimensional cell growth, plant-type cell wall loosening; LOCATED IN: endomembrane system, extracellular region; CONTAINS InterPro DOMAIN/s: Pollen allergen, N-terminal (InterPro:IPR014734), Rare lipoprotein A (InterPro:IPR005132), Pollen allergen/expansin, C-terminal (InterPro:IPR007…
249502_s_at	AT5G39280;AT5G39300	ATEXP23;ATEXPA23;ATHEXP;EXPA23;ATEXP25;ATEXPA25;EXP25;EXPA25	member of Alpha-Expansin Gene Family. Naming convention from the Expansin Working Group (Kende et al, 2004. Plant Mol Bio)	833924;833926	multiple_TAIR	0.816	4	MNLLGKMIYVEGFMMIMATLLVSMSYG/MKLLEQMVYVECFMIIMATLLVSMSYG	Expansin A	259	extracellular	expansin A23 (EXPA23); INVOLVED IN: plant-type cell wall modification involved in multidimensional cell growth, unidimensional cell growth, plant-type cell wall loosening; LOCATED IN: extracellular region; CONTAINS InterPro DOMAIN/s: Pollen allergen, N-terminal (InterPro:IPR014734), Rare lipoprotein A (InterPro:IPR005132), Pollen allergen/expansin, C-terminal (InterPro:IPR007117), Barwin-related …
266134_s_at	AT1G65681;AT2G45110	EXPB6;ATEXPB4;ATHEXP;EXPB4	Encodes a beta-expansin EXPB6. Thought to be a pseudogene in Columbia, but a full-length gene in Landsberg erecta (Plant J 44:409-419, 2005). The new gene model on TAIR (TAIR9) suggests it may not be a pseudogene in Columbia as previous suggested.;member of BETA-EXPANSINS. Naming convention from the Expansin Working Group (Kende et al, 2004. Plant Mol Bio)	6240766;819118	multiple_TAIR	0.931	3	MASSQRYFALLALFAVSLKFCYC	Expansin B	259	extracellular	expansin B4 (EXPB4); INVOLVED IN: plant-type cell wall modification involved in multidimensional cell growth, unidimensional cell growth, plant-type cell wall loosening; LOCATED IN: endomembrane system, extracellular region; CONTAINS InterPro DOMAIN/s: Barwin-related endoglucanase (InterPro:IPR009009), Pollen allergen, N-terminal (InterPro:IPR014734), Rare lipoprotein A (InterPro:IPR005132), Majo…
255518_at	AT4G02300	PME39;PMEI-PME39	NA	827708	unique_TAIR	0.947	3	MINNHPIREKPKHIIFNLLSLIFFLIFLSTVVSS	Pectin Modifier	532	extracellular	PECTIN METHYLESTERASE 39 (PME39); Plant invertase/pectin methylesterase inhibitor superfamily; FUNCTIONS IN: enzyme inhibitor activity, pectinesterase activity; INVOLVED IN: cell wall modification; LOCATED IN: endomembrane system, cell wall, plant-type cell wall; EXPRESSED IN: flower, cultured cell; CONTAINS InterPro DOMAIN/s: Pectinesterase, active site (InterPro:IPR018040), Pectin lyase fold/vi…
258438_at	AT3G17230	NA	NA	820983	unique_TAIR	0.935	1	MAYPCVKRNVFSLLPLLVLLSITPLSSS	Pectin Modifier	351	extracellular	invertase/pectin methylesterase inhibitor family protein; FUNCTIONS IN: enzyme inhibitor activity, pectinesterase inhibitor activity, pectinesterase activity; INVOLVED IN: biological_process unknown; LOCATED IN: endomembrane system; EXPRESSED IN: shoot apex, embryo, sepal, pedicel; EXPRESSED DURING: 4 anthesis, C globular stage; CONTAINS InterPro DOMAIN/s: Pectinesterase inhibitor (InterPro:IPR00…
267464_at	AT2G19150	NA	NA	816432	unique_TAIR	0.925	2	MKGVTIHNFCYSYFKVCLLVMSLAYGSA	Pectin Modifier	339	extracellular	Pectin lyase-like superfamily protein; FUNCTIONS IN: pectinesterase activity; INVOLVED IN: cell wall modification; LOCATED IN: endomembrane system, cell wall, plant-type cell wall; EXPRESSED IN: 6 plant structures; EXPRESSED DURING: LP.04 four leaves visible; CONTAINS InterPro DOMAIN/s: Pectin lyase fold/virulence factor (InterPro:IPR011050), Pectinesterase, catalytic (InterPro:IPR000070), Pectin…
257878_at	NA	NA	NA	NA	unique_TAIR	0.86	3	MHYQIKTMMKLFSIFVVFMQIQVALS	Pectin Modifier	184	extracellular	Plant invertase/pectin methylesterase inhibitor superfamily protein; FUNCTIONS IN: enzyme inhibitor activity, pectinesterase inhibitor activity, pectinesterase activity; LOCATED IN: endomembrane system; CONTAINS InterPro DOMAIN/s: Pectinesterase inhibitor (InterPro:IPR006501); BEST Arabidopsis thaliana protein match is: Plant invertase/pectin methylesterase inhibitor superfamily protein (TAIR:AT3…
248823_s_at	AT5G46950;AT5G46960	InvINH2;AtPMEI12;InvINH1	NA	834741;834742	multiple_TAIR	0.774	2	MKFLVSLVIFSLFLNGFATA	Pectin Modifier	174	extracellular	Plant invertase/pectin methylesterase inhibitor superfamily protein; FUNCTIONS IN: enzyme inhibitor activity, pectinesterase inhibitor activity, pectinesterase activity; INVOLVED IN: biological_process unknown; LOCATED IN: endomembrane system; EXPRESSED IN: cultured cell; CONTAINS InterPro DOMAIN/s: Pectinesterase inhibitor (InterPro:IPR006501); BEST Arabidopsis thaliana protein match is: Plant i…
251627_at	AT3G57270	BG1;GNS1	encodes a member of glycosyl hydrolase family 17	824894	unique_TAIR	0.931	4	MDLRFLASLTLLLGLFFVNT	Glycosyl Hydrolase	340	extracellular	beta-1,3-glucanase 1 (BG1); FUNCTIONS IN: cation binding, hydrolase activity, hydrolyzing O-glycosyl compounds, catalytic activity; INVOLVED IN: carbohydrate metabolic process; LOCATED IN: endomembrane system; EXPRESSED IN: male gametophyte; EXPRESSED DURING: L mature pollen stage; CONTAINS InterPro DOMAIN/s: Glycoside hydrolase, catalytic core (InterPro:IPR017853), Glycoside hydrolase, family 17…
253311_s_at	AT4G33830;AT4G33840	NA	NA	829525;829526	multiple_TAIR	0.929	4	MKLLLLLPLAFCCLSLSRC	Glycosyl Hydrolase	576	extracellular	Glycosyl hydrolase family 10 protein; FUNCTIONS IN: cation binding, hydrolase activity, hydrolyzing O-glycosyl compounds, catalytic activity; INVOLVED IN: carbohydrate metabolic process; LOCATED IN: endomembrane system; CONTAINS InterPro DOMAIN/s: Glycoside hydrolase, family 10 (InterPro:IPR001000), Glycoside hydrolase, catalytic core (InterPro:IPR017853), Galactose-binding domain-like (InterPro:…
267394_s_at	AT2G44540;AT2G44550	AtGH9B9;GH9B9;AtGH9B10;GH9B10	NA	819062;819063	multiple_TAIR	0.825	0	MSQSKNGSSQCLWTSICIVVLVMSMARG	Glycosyl Hydrolase	491	extracellular	glycosyl hydrolase 9B9 (GH9B9); FUNCTIONS IN: hydrolase activity, hydrolyzing O-glycosyl compounds, catalytic activity; INVOLVED IN: carbohydrate metabolic process; LOCATED IN: endomembrane system; EXPRESSED IN: male gametophyte, pollen tube; EXPRESSED DURING: L mature pollen stage, M germinated pollen stage; CONTAINS InterPro DOMAIN/s: Six-hairpin glycosidase (InterPro:IPR012341), Glycoside hydr…
247356_at	AT5G63800	BGAL6;MUM2	Involved in mucilage formation. Mutants form columella and outer cell wall architecture of the mucilage cells resembles wild-type. However, mum2 seeds completely lack seed coat mucilage. This mutation appears to represent a later step in the development of this cell-type. Encodes a beta-galactosidase involved in seed coat mucilage biosynthesis. Member of Glycoside Hydrolase Family 35	836500	unique_TAIR	0.739	3	MEMGRLVFGLCLILIVGTFLEFSGGATA	Glycosyl Hydrolase	718	extracellular	MUCILAGE-MODIFIED 2 (MUM2); FUNCTIONS IN: beta-galactosidase activity; INVOLVED IN: plant-type cell wall modification, mucilage biosynthetic process involved in seed coat development; LOCATED IN: apoplast, cell wall; EXPRESSED IN: 26 plant structures; EXPRESSED DURING: 13 growth stages; CONTAINS InterPro DOMAIN/s: Glycoside hydrolase, family 35, conserved site (InterPro:IPR019801), Glycoside hydr…
255956_at	AT1G22015	DD46;GALT8	NA	838806	unique_TAIR	0.917	1	---	Glycosyl Transferase	398	endoplasmic reticulum	DD46; FUNCTIONS IN: transferase activity, transferring hexosyl groups, galactosyltransferase activity; INVOLVED IN: protein amino acid glycosylation; LOCATED IN: endomembrane system, membrane; EXPRESSED IN: 6 plant structures; EXPRESSED DURING: 4 anthesis, C globular stage, petal differentiation and expansion stage; CONTAINS InterPro DOMAIN/s: Glycosyl transferase, family 31 (InterPro:IPR002659);…
259433_at	AT1G01570	NA	NA	837183	unique_TAIR	0.911	4	---	Glycosyl Transferase	478	extracellular	FUNCTIONS IN: transferase activity, transferring glycosyl groups; INVOLVED IN: biological_process unknown; LOCATED IN: endomembrane system; EXPRESSED IN: 15 plant structures; EXPRESSED DURING: 7 growth stages; CONTAINS InterPro DOMAIN/s: Protein of unknown function DUF604 (InterPro:IPR006740); BEST Arabidopsis thaliana protein match is: fringe-related protein (TAIR:AT4G00300.1); Has 558 Blast hit…
253463_at	AT4G32105	NA	NA	829342	unique_TAIR	0.853	3	MASNACKVLCLVLFLAFVNQGYG	Glycosyl Transferase	124	extracellular	Beta-1,3-N-Acetylglucosaminyltransferase family protein; FUNCTIONS IN: galactosyltransferase activity; INVOLVED IN: protein amino acid glycosylation; LOCATED IN: endomembrane system, membrane; EXPRESSED IN: embryo, flower; EXPRESSED DURING: C globular stage, petal differentiation and expansion stage; CONTAINS InterPro DOMAIN/s: Glycosyl transferase, family 31 (InterPro:IPR002659); BEST Arabidopsi…
246589_at	AT5G14860	NA	NA	831338	unique_TAIR	0.737	4	---	Glycosyl Transferase	492	plastid	UDP-Glycosyltransferase superfamily protein; FUNCTIONS IN: transferase activity, transferring glycosyl groups; INVOLVED IN: metabolic process; LOCATED IN: cellular_component unknown; EXPRESSED IN: central cell; CONTAINS InterPro DOMAIN/s: UDP-glucuronosyl/UDP-glucosyltransferase (InterPro:IPR002213), Tudor subgroup (InterPro:IPR018351); BEST Arabidopsis thaliana protein match is: UDP-Glycosyltran…
255922_at	AT1G22210	TPPC	NA	838826	unique_TAIR	0.936	5	---	Carbohydrate Metabolism	320	cytosol	trehalose-6-phosphate phosphatase C, Haloacid dehalogenase-like hydrolase (HAD) superfamily protein; FUNCTIONS IN: catalytic activity, trehalose-phosphatase activity; INVOLVED IN: trehalose biosynthetic process, metabolic process; LOCATED IN: cellular_component unknown; EXPRESSED IN: 17 plant structures; EXPRESSED DURING: 7 growth stages; CONTAINS InterPro DOMAIN/s: HAD-superfamily hydrolase, sub…
267166_at	AT2G37720	TBL15	Encodes a member of the TBL (TRICHOME BIREFRINGENCE-LIKE) gene family containing a plant-specific DUF231 (domain of unknown function) domain. TBL gene family has 46 members, two of which (TBR/AT5G06700 and TBL3/AT5G01360) have been shown to be involved in the synthesis and deposition of secondary wall cellulose, presumably by influencing the esterification state of pectic polymers. A nomenclature…	818349	unique_TAIR	0.883	1	MYGGKSYILKGSVSLSLIILILLVTTLLVSA	Carbohydrate Metabolism	482	extracellular	TRICHOME BIREFRINGENCE-LIKE 15 (TBL15); INVOLVED IN: biological_process unknown; LOCATED IN: chloroplast; EXPRESSED IN: leaf; EXPRESSED DURING: LP.02 two leaves visible; CONTAINS InterPro DOMAIN/s: Protein of unknown function DUF231, plant (InterPro:IPR004253); BEST Arabidopsis thaliana protein match is: TRICHOME BIREFRINGENCE-LIKE 14 (TAIR:AT5G64020.1); Has 1325 Blast hits to 1306 proteins in 28…
260947_at	AT1G06020	FRK3;FRK5	NA	837111	unique_TAIR	0.754	2	---	Carbohydrate Metabolism	345	cytosol	pfkB-like carbohydrate kinase family protein; FUNCTIONS IN: kinase activity, ribokinase activity; INVOLVED IN: D-ribose metabolic process, acetate fermentation, sucrose biosynthetic process, sucrose catabolic process, using beta-fructofuranosidase; EXPRESSED IN: central cell, embryo; EXPRESSED DURING: C globular stage; CONTAINS InterPro DOMAIN/s: Carbohydrate/purine kinase (InterPro:IPR011611), R…
256600_at	AT3G14850	TBL41	Encodes a member of the TBL (TRICHOME BIREFRINGENCE-LIKE) gene family containing a plant-specific DUF231 (domain of unknown function) domain. TBL gene family has 46 members, two of which (TBR/AT5G06700 and TBL3/AT5G01360) have been shown to be involved in the synthesis and deposition of secondary wall cellulose, presumably by influencing the esterification state of pectic polymers. A nomenclature…	820714	unique_TAIR	0.73	3	MGSKDNAISNDSALVLSLLLLLLLPLLHEAAEG	Carbohydrate Metabolism	253	extracellular	TRICHOME BIREFRINGENCE-LIKE 41 (TBL41); INVOLVED IN: biological_process unknown; LOCATED IN: endomembrane system; EXPRESSED IN: 11 plant structures; EXPRESSED DURING: 4 anthesis, C globular stage, petal differentiation and expansion stage; CONTAINS InterPro DOMAIN/s: Protein of unknown function DUF231, plant (InterPro:IPR004253); BEST Arabidopsis thaliana protein match is: TRICHOME BIREFRINGENCE-…
254494_at	AT4G20050	PGF11;QRT3	Encodes a polygalacturonase that plays a direct role in degrading the pollen mother cell wall during microspore development.	827750	unique_TAIR	0.713	0	MYKSAKCVTPIRKDTSLYNVSLEETMELRKSQVAMPVFLAIMSLMVSQVVFA	Carbohydrate Metabolism	481	extracellular	QUARTET 3 (QRT3); FUNCTIONS IN: polygalacturonase activity; INVOLVED IN: microsporogenesis, pollen exine formation; LOCATED IN: endomembrane system; EXPRESSED IN: 16 plant structures; EXPRESSED DURING: 7 growth stages; CONTAINS InterPro DOMAIN/s: Pectin lyase fold/virulence factor (InterPro:IPR011050), Parallel beta-helix repeat (InterPro:IPR006626); BEST Arabidopsis thaliana protein match is: Pe…
266276_at	AT2G29330	TRI	NA	817482	unique_TAIR	0.916	1	---	Oxidation or Reduction	260	plasma membrane	tropinone reductase (TRI); FUNCTIONS IN: oxidoreductase activity, binding, catalytic activity; INVOLVED IN: oxidation reduction, metabolic process; EXPRESSED IN: embryo, hypocotyl, root; EXPRESSED DURING: C globular stage; CONTAINS InterPro DOMAIN/s: NAD(P)-binding domain (InterPro:IPR016040), Glucose/ribitol dehydrogenase (InterPro:IPR002347), Short-chain dehydrogenase/reductase SDR (InterPro:IP…
254489_at	AT4G20800	AtBBE17	NA	827828	unique_TAIR	0.887	0	MKEVVYVLLLVLLVSVSDA	Oxidation or Reduction	528	extracellular	FAD-binding Berberine family protein; FUNCTIONS IN: oxidoreductase activity, FAD binding, catalytic activity; LOCATED IN: endomembrane system; EXPRESSED IN: embryo, synergid; EXPRESSED DURING: C globular stage; CONTAINS InterPro DOMAIN/s: FAD-binding, type 2 (InterPro:IPR016166), Berberine/berberine-like (InterPro:IPR012951), FAD linked oxidase, N-terminal (InterPro:IPR006094); BEST Arabidopsis t…
260848_at	AT1G21850	sks8	NA	838787	unique_TAIR	0.83	3	MEVKSVNTTAMILGLFFLISFVAA	Oxidation or Reduction	551	extracellular	SKU5 similar 8 (sks8); FUNCTIONS IN: oxidoreductase activity, copper ion binding; INVOLVED IN: oxidation reduction; LOCATED IN: endomembrane system; EXPRESSED IN: embryo; EXPRESSED DURING: C globular stage; CONTAINS InterPro DOMAIN/s: Multicopper oxidase, type 3 (InterPro:IPR011707), Cupredoxin (InterPro:IPR008972), Multicopper oxidase, type 2 (InterPro:IPR011706), Multicopper oxidase, type 1 (In…
254001_at	AT4G26260	MIOX4	Encodes a myo-inositol oxygenase.	828732	unique_TAIR	0.764	1	---	Oxidation or Reduction	317	cytosol	myo-inositol oxygenase 4 (MIOX4); FUNCTIONS IN: inositol oxygenase activity; INVOLVED IN: L-ascorbic acid biosynthetic process, syncytium formation; LOCATED IN: cytoplasm; EXPRESSED IN: 19 plant structures; EXPRESSED DURING: 8 growth stages; CONTAINS InterPro DOMAIN/s: Protein of unknown function DUF706 (InterPro:IPR007828); BEST Arabidopsis thaliana protein match is: myo-inositol oxygenase 5 (TA…
258754_at	AT3G11920	NA	NA	820365	unique_TAIR	0.8	1	---	Oxidation or Reduction	630	cytosol	glutaredoxin-related; FUNCTIONS IN: electron carrier activity, protein disulfide oxidoreductase activity; INVOLVED IN: intracellular signaling pathway, cell redox homeostasis; LOCATED IN: cellular_component unknown; CONTAINS InterPro DOMAIN/s: Winged helix-turn-helix transcription repressor DNA-binding (InterPro:IPR011991), Thioredoxin fold (InterPro:IPR012335), Glutaredoxin (InterPro:IPR002109),…
252907_at	AT4G39650	GGT2	The gene encodes a gamma-glutamyltransferase (AKA gamma-glutamyl transpeptidase, EC 2.3.2.2) that is located in the apoplast of young siliques (within the ovules of the carpel) and is involved in the degradation of glutathione. The encoded enzyme also acts as part of a GSH pumping gamma-glutamyl cycle in this tissue and may also be involved in gamma-glutamyl amino acid formation.	830119	unique_TAIR	0.767	2	MNSFMSLVRTATIALLLIAFLQNANA	Oxidation or Reduction	578	extracellular	gamma-glutamyl transpeptidase 2 (GGT2); CONTAINS InterPro DOMAIN/s: Gamma-glutamyltranspeptidase (InterPro:IPR000101); BEST Arabidopsis thaliana protein match is: gamma-glutamyl transpeptidase 1 (TAIR:AT4G39640.2); Has 9214 Blast hits to 9192 proteins in 1483 species: Archae - 86; Bacteria - 4248; Metazoa - 714; Fungi - 303; Plants - 110; Viruses - 1; Other Eukaryotes - 3752 (source: NCBI BLink).
255896_at	AT1G17800	AtENODL22;ENODL22	NA	838358	unique_TAIR	0.92	3	MAQSSGHVSYVAVTVPIAIVMTVLCLFLANAVTYA	Transportation	140	extracellular	early nodulin-like protein 22 (ENODL22); FUNCTIONS IN: electron carrier activity, copper ion binding; LOCATED IN: endomembrane system; EXPRESSED IN: 7 plant structures; EXPRESSED DURING: 4 anthesis, LP.02 two leaves visible, 4 leaf senescence stage, LP.12 twelve leaves visible; CONTAINS InterPro DOMAIN/s: Plastocyanin-like (InterPro:IPR003245), Cupredoxin (InterPro:IPR008972); BEST Arabidopsis th…
257366_s_at	AT2G03040;AT2G03290	NA	NA	814833;814858	multiple_TAIR	0.866	2	MDLRRSSILLLIIALLSPRTLS	Transportation	166	extracellular	emp24/gp25L/p24 family/GOLD family protein; INVOLVED IN: transport; LOCATED IN: integral to membrane; EXPRESSED IN: pollen tube; CONTAINS InterPro DOMAIN/s: GOLD (InterPro:IPR009038), emp24/gp25L/p24 (InterPro:IPR000348); BEST Arabidopsis thaliana protein match is: emp24/gp25L/p24 family/GOLD family protein (TAIR:AT2G03290.1); Has 637 Blast hits to 637 proteins in 130 species: Archae - 0; Bacteri…
264520_at	AT1G10010	AAP8;ATAAP8	Encodes a high affinity amino acid transporter that is probably responsible for import of organic nitrogen into developing seeds. One of eight gene family members that encode amino acid permeases. Most closely related to AAP1 (75%) identity.	837536	unique_TAIR	0.806	3	---	Transportation	475	plasma membrane	amino acid permease 8 (AAP8); CONTAINS InterPro DOMAIN/s: Amino acid transporter, transmembrane (InterPro:IPR013057); BEST Arabidopsis thaliana protein match is: amino acid permease 1 (TAIR:AT1G58360.1); Has 2959 Blast hits to 2943 proteins in 246 species: Archae - 0; Bacteria - 24; Metazoa - 771; Fungi - 529; Plants - 1378; Viruses - 0; Other Eukaryotes - 257 (source: NCBI BLink).
248275_at	AT5G53520	ATOPT8;OPT8	oligopeptide transporter	835434	unique_TAIR	0.717	1	---	Transportation	733	plasma membrane	oligopeptide transporter 8 (OPT8); FUNCTIONS IN: oligopeptide transporter activity; INVOLVED IN: oligopeptide transport, transmembrane transport; LOCATED IN: membrane; EXPRESSED IN: sperm cell, male gametophyte, flower, pollen tube; EXPRESSED DURING: L mature pollen stage, M germinated pollen stage, 4 anthesis; CONTAINS InterPro DOMAIN/s: Tetrapeptide transporter, OPT1/isp4 (InterPro:IPR004648), …
256102_at	AT1G13680	PLCL1	NA	837929	unique_TAIR	0.927	5	MASFKFFFAAIILVLFHPAAITFVAS	Signal transduction	346	extracellular	PLC-like phosphodiesterases superfamily protein; FUNCTIONS IN: phospholipase C activity, phosphoric diester hydrolase activity; INVOLVED IN: intracellular signaling pathway, lipid metabolic process; LOCATED IN: endomembrane system; EXPRESSED IN: embryo, flower, seed; EXPRESSED DURING: F mature embryo stage, petal differentiation and expansion stage, E expanded cotyledon stage, D bilateral stage; …
250471_at	AT5G10170	ATMIPS3;MIPS3	myo-inositol-1-phosphate synthase isoform 3.Expressed in leaf, root and silique. Immunolocaliazation experiments with an antibody recognizing MIPS1, MIPS2, and MIPS3 showed endosperm localization.	830881	unique_TAIR	0.797	2	---	Signal transduction	510	cytosol	myo-inositol-1-phosphate synthase 3 (MIPS3); FUNCTIONS IN: binding, inositol-3-phosphate synthase activity, catalytic activity; INVOLVED IN: metabolic process, inositol biosynthetic process, phospholipid biosynthetic process; LOCATED IN: cytoplasm; EXPRESSED IN: 23 plant structures; EXPRESSED DURING: 13 growth stages; CONTAINS InterPro DOMAIN/s: Myo-inositol-1-phosphate synthase (InterPro:IPR0025…
247205_at	AT5G64890	PEP2;PROPEP2	NA	836612	unique_TAIR	0.915	5	---	Polypeptides	109	extracellular	elicitor peptide 2 precursor (PROPEP2); BEST Arabidopsis thaliana protein match is: precursor of peptide 1 (TAIR:AT5G64900.1); Has 30201 Blast hits to 17322 proteins in 780 species: Archae - 12; Bacteria - 1396; Metazoa - 17338; Fungi - 3422; Plants - 5037; Viruses - 0; Other Eukaryotes - 2996 (source: NCBI BLink).
262113_at	AT1G02820	AtLEA3;LEA2;LEA3	NA	839304	unique_TAIR	0.923	2	---	Polypeptides	91	mitochondrion	Late embryogenesis abundant 3 (LEA3) family protein; FUNCTIONS IN: molecular_function unknown; INVOLVED IN: embryo development, response to stress; EXPRESSED IN: 16 plant structures; EXPRESSED DURING: 8 growth stages; CONTAINS InterPro DOMAIN/s: Late embryogenesis abundant protein, group 3 (InterPro:IPR004926); BEST Arabidopsis thaliana protein match is: senescence-associated gene 21 (TAIR:AT4G02…
257884_at	AT3G16960	NA	NA	820952	unique_TAIR	0.909	3	MGALAELVALIIVMCASVTMSLA	Polypeptides	114	extracellular	Plant self-incompatibility protein S1 family, FUNCTIONS IN: molecular_function unknown; INVOLVED IN: biological_process unknown; LOCATED IN: endomembrane system; CONTAINS InterPro DOMAIN/s: Plant self-incompatibility S1 (InterPro:IPR010264); BEST Arabidopsis thaliana protein match is: Plant self-incompatibility protein S1 family (TAIR:AT3G16970.1); Has 22 Blast hits to 22 proteins in 3 species: A…
265517_at	AT2G06090	NA	NA	815164	unique_TAIR	0.909	3	MNNLFVLLIIIALSVGSNNG	Polypeptides	135	extracellular	Plant self-incompatibility protein S1 family; FUNCTIONS IN: molecular_function unknown; INVOLVED IN: biological_process unknown; LOCATED IN: endomembrane system; EXPRESSED IN: 11 plant structures; EXPRESSED DURING: LP.04 four leaves visible, 4 anthesis, C globular stage, petal differentiation and expansion stage; CONTAINS InterPro DOMAIN/s: Plant self-incompatibility S1 (InterPro:IPR010264); BEST…
253655_at	AT4G30070	LCR59	Encodes a member of a family of small,secreted, cysteine rich protein with sequence similarity to the PCP (pollen coat protein) gene family. Predicted to encode a PR (pathogenesis-related) protein. Belongs to the plant defensin (PDF) family with the following members: At1g75830/PDF1.1, At5g44420/PDF1.2a, At2g26020/PDF1.2b, At5g44430/PDF1.2c, At2g26010/PDF1.3, At1g19610/PDF1.4, At1g55010/PDF1.5, A…	829130	unique_TAIR	0.904	3	METVTSLVFIVNLLIIFTSVVNQARG	Polypeptides	129	extracellular	low-molecular-weight cysteine-rich 59 (LCR59); INVOLVED IN: defense response; LOCATED IN: endomembrane system; EXPRESSED IN: central cell, embryo; EXPRESSED DURING: C globular stage; BEST Arabidopsis thaliana protein match is: low-molecular-weight cysteine-rich 58 (TAIR:AT5G38317.1); Has 30201 Blast hits to 17322 proteins in 780 species: Archae - 12; Bacteria - 1396; Metazoa - 17338; Fungi - 3422…
253459_at	AT4G32080	NA	NA	829339	unique_TAIR	0.838	1	MAFALKYFVVFLLLSMVSQVTH	Polypeptides	111	extracellular	unknown protein; Has 7 Blast hits to 7 proteins in 1 species: Archae - 0; Bacteria - 0; Metazoa - 0; Fungi - 0; Plants - 7; Viruses - 0; Other Eukaryotes - 0 (source: NCBI BLink).
253724_at	AT4G29285	LCR24	Encodes a member of a family of small,secreted, cysteine rich protein with sequence similarity to the PCP (pollen coat protein) gene family.	829050	unique_TAIR	0.821	3	MAKLIYSYLFISMFVLSVLLALPNAEG	Polypeptides	76	extracellular	low-molecular-weight cysteine-rich 24 (LCR24); LOCATED IN: endomembrane system; EXPRESSED IN: 7 plant structures; EXPRESSED DURING: LP.04 four leaves visible, 4 anthesis, C globular stage, petal differentiation and expansion stage; CONTAINS InterPro DOMAIN/s: S locus-related glycoprotein 1 binding pollen coat (InterPro:IPR010851); BEST Arabidopsis thaliana protein match is: low-molecular-weight c…
254828_at	AT4G12550	AIR1	isolated from differential screening of a cDNA library from auxin-treated root culture. encodes a protein that is related to a large family of proteins that consist of a proline-rich or glycine-rich N-terminus and a hydrophobic, possibly membrane spanning C-terminus.	826868	unique_TAIR	0.807	1	MAPRTPLALFVSLNLLFFTYTSA	Polypeptides	111	extracellular	Auxin-Induced in Root cultures 1 (AIR1); FUNCTIONS IN: lipid binding; INVOLVED IN: response to auxin stimulus, lateral root morphogenesis, lipid transport; LOCATED IN: endomembrane system; EXPRESSED IN: hypocotyl, root; CONTAINS InterPro DOMAIN/s: Bifunctional inhibitor/plant lipid transfer protein/seed storage (InterPro:IPR016140), Plant lipid transfer protein/seed storage/trypsin-alpha amylase …
248202_at	AT5G54220	NA	Encodes a defensin-like (DEFL) family protein.	835510	unique_TAIR	0.757	2	MGSSKLLVAFTLIVMMTIS	Polypeptides	96	extracellular	Cysteine-rich protein; FUNCTIONS IN: molecular_function unknown; INVOLVED IN: biological_process unknown; LOCATED IN: endomembrane system; BEST Arabidopsis thaliana protein match is: Cysteine-rich protein (TAIR:AT1G24062.1); Has 1807 Blast hits to 1807 proteins in 277 species: Archae - 0; Bacteria - 0; Metazoa - 736; Fungi - 347; Plants - 385; Viruses - 0; Other Eukaryotes - 339 (source: NCBI BLi…
267218_at	AT2G02515	NA	NA	814781	unique_TAIR	0.752	4	MKMILKLPAITMVATLLLLASGLGHA	Polypeptides	91	extracellular	unknown protein; FUNCTIONS IN: molecular_function unknown; INVOLVED IN: biological_process unknown; LOCATED IN: endomembrane system; EXPRESSED IN: central cell, embryo; EXPRESSED DURING: C globular stage; Has 18 Blast hits to 17 proteins in 2 species: Archae - 0; Bacteria - 0; Metazoa - 0; Fungi - 0; Plants - 18; Viruses - 0; Other Eukaryotes - 0 (source: NCBI BLink).
252499_s_at	AT3G46840;AT3G46850	NA	NA	823837;823838	multiple_TAIR	0.932	4	MTKPAVSYCLLSCIFALLVVSFASA	Proteinase or Peptidase	738	extracellular	Subtilase family protein; FUNCTIONS IN: identical protein binding, serine-type endopeptidase activity; INVOLVED IN: proteolysis, negative regulation of catalytic activity; LOCATED IN: endomembrane system; CONTAINS InterPro DOMAIN/s: Protease-associated PA (InterPro:IPR003137), Peptidase S8/S53, subtilisin/kexin/sedolisin (InterPro:IPR000209), Peptidase S8, subtilisin-related (InterPro:IPR015500),…
252500_at	AT3G46860	NA	Predicted to encode a PR (pathogenesis-related) peptide that belongs to the PR-6 proteinase inhibitor family. Six putative PR-6-type protein encoding genes are found in Arabidopsis: At2g38900, At2g38870, At5g43570, At5g43580, At3g50020 and At3g46860.	823839	unique_TAIR	0.913	0	---	Proteinase or Peptidase	85	cytosol	Serine protease inhibitor, potato inhibitor I-type family protein; FUNCTIONS IN: serine-type endopeptidase inhibitor activity; INVOLVED IN: response to wounding, defense response; LOCATED IN: cellular_component unknown; CONTAINS InterPro DOMAIN/s: Proteinase inhibitor I13, potato inhibitor I (InterPro:IPR000864); BEST Arabidopsis thaliana protein match is: Serine protease inhibitor, potato inhibi…
262862_at	AT1G64830	NA	NA	842791	unique_TAIR	0.913	2	MASLIFATLLSLLLLSNVNA	Proteinase or Peptidase	431	extracellular	Eukaryotic aspartyl protease family protein; FUNCTIONS IN: aspartic-type endopeptidase activity; INVOLVED IN: proteolysis; LOCATED IN: endomembrane system; EXPRESSED IN: sperm cell; CONTAINS InterPro DOMAIN/s: Peptidase aspartic (InterPro:IPR021109), Peptidase aspartic, catalytic (InterPro:IPR009007), Peptidase A1 (InterPro:IPR001461), Peptidase aspartic, active site (InterPro:IPR001969); BEST Ar…
255019_at	AT4G10210	NA	NA	826612	unique_TAIR	0.895	1	MKMKLGYSLPVMCMILFCYILCCSLLMSHCHGEEVA	Proteinase or Peptidase	393	extracellular	Neprosins, Protein of Unknown Function (DUF239); FUNCTIONS IN: molecular_function unknown; INVOLVED IN: biological_process unknown; LOCATED IN: endomembrane system; CONTAINS InterPro DOMAIN/s: Protein of unknown function DUF239, plant (InterPro:IPR004314); BEST Arabidopsis thaliana protein match is: Protein of Unknown Function (DUF239) (TAIR:AT4G10220.1); Has 30201 Blast hits to 17322 proteins in…
254295_at	AT4G23080	NA	NA	828407	unique_TAIR	0.887	1	MKMKLGCVLPLMCMILTCYIICYS	Proteinase or Peptidase	406	extracellular	Neprosins, Protein of Unknown Function (DUF239); CONTAINS InterPro DOMAIN/s: Protein of unknown function DUF239, plant (InterPro:IPR004314); BEST Arabidopsis thaliana protein match is: Protein of Unknown Function (DUF239) (TAIR:AT4G10220.1); Has 514 Blast hits to 504 proteins in 18 species: Archae - 0; Bacteria - 0; Metazoa - 0; Fungi - 0; Plants - 514; Viruses - 0; Other Eukaryotes - 0 (source: …
260050_at	NA	NA	NA	NA	unique_TAIR	0.882	1	---	Proteinase or Peptidase	169	mitochondrion	Peptidase S24/S26A/S26B/S26C family protein; FUNCTIONS IN: serine-type peptidase activity, peptidase activity; INVOLVED IN: proteolysis; LOCATED IN: membrane; CONTAINS InterPro DOMAIN/s: Peptidase S24/S26A/S26B/S26C, beta-ribbon domain (InterPro:IPR011056), Peptidase S24/S26A/S26B, conserved region (InterPro:IPR019759), Peptidase S24/S26A/S26B/S26C (InterPro:IPR015927), Peptidase S26A, signal pep…
254257_s_at	AT4G23350;AT4G23360;AT4G23370	NA	NA	828434;828435;828436	multiple_TAIR	0.875	1	MASFNHFVLLLLLIITLILSAEA	Proteinase or Peptidase	404	extracellular	Neprosins, Protein of Unknown Function (DUF239); LOCATED IN: endomembrane system; CONTAINS InterPro DOMAIN/s: Protein of unknown function DUF239, plant (InterPro:IPR004314); BEST Arabidopsis thaliana protein match is: unknown protein (TAIR:AT4G23360.1); Has 707 Blast hits to 664 proteins in 26 species: Archae - 0; Bacteria - 11; Metazoa - 0; Fungi - 10; Plants - 686; Viruses - 0; Other Eukaryotes…
247697_at	AT5G59810	ATSBT5.4;SBT5.4	NA	836102	unique_TAIR	0.867	2	MSMTRRYSSTQYSNKMSLQSLSSLLLLVTLFFSPAFA	Proteinase or Peptidase	778	extracellular	SBT5.4; FUNCTIONS IN: identical protein binding, serine-type endopeptidase activity; INVOLVED IN: proteolysis, negative regulation of catalytic activity; EXPRESSED IN: 12 plant structures; EXPRESSED DURING: 4 anthesis, C globular stage, petal differentiation and expansion stage; CONTAINS InterPro DOMAIN/s: Protease-associated PA (InterPro:IPR003137), Proteinase inhibitor, propeptide (InterPro:IPR…
264538_at	AT1G55600	ATWRKY10;MINI3;WRKY10	member of WRKY Transcription Factor; Group I. It has WRKY domain at its N terminal end and zinc-finger like motif.	842009	unique_TAIR	1	1	---	Transcription Regulator	485	nucleus	WRKY DNA-binding protein 10 (WRKY10); CONTAINS InterPro DOMAIN/s: DNA-binding WRKY (InterPro:IPR003657); BEST Arabidopsis thaliana protein match is: WRKY DNA-binding protein 34 (TAIR:AT4G26440.1); Has 14094 Blast hits to 8305 proteins in 616 species: Archae - 9; Bacteria - 1680; Metazoa - 3148; Fungi - 1347; Plants - 4061; Viruses - 262; Other Eukaryotes - 3587 (source: NCBI BLink).
250731_at	AT5G06500	AGL96	NA	830538	unique_TAIR	0.958	0	---	Transcription Regulator	242	nucleus	AGAMOUS-like 96 (AGL96); FUNCTIONS IN: DNA binding, sequence-specific DNA binding transcription factor activity; INVOLVED IN: regulation of transcription, DNA-dependent; LOCATED IN: nucleus; EXPRESSED IN: embryo; CONTAINS InterPro DOMAIN/s: Transcription factor, MADS-box (InterPro:IPR002100); BEST Arabidopsis thaliana protein match is: AGAMOUS-like 48 (TAIR:AT2G40210.1); Has 1807 Blast hits to 18…
249671_at	AT5G35900	LBD35	NA	833576	unique_TAIR	0.944	4	---	Transcription Regulator	206	nucleus	LOB domain-containing protein 35 (LBD35); INVOLVED IN: biological_process unknown; LOCATED IN: endomembrane system; CONTAINS InterPro DOMAIN/s: Lateral organ boundaries, LOB (InterPro:IPR004883); BEST Arabidopsis thaliana protein match is: LOB domain-containing protein 32 (TAIR:AT4G22700.1); Has 1807 Blast hits to 1807 proteins in 277 species: Archae - 0; Bacteria - 0; Metazoa - 736; Fungi - 347;…
247526_at	AT5G61470	NA	NA	836268	unique_TAIR	0.925	3	---	Transcription Regulator	304	nucleus	C2H2-like zinc finger protein; FUNCTIONS IN: sequence-specific DNA binding transcription factor activity, zinc ion binding, nucleic acid binding; INVOLVED IN: regulation of transcription; LOCATED IN: intracellular; CONTAINS InterPro DOMAIN/s: Zinc finger, C2H2-like (InterPro:IPR015880), Zinc finger, C2H2-type (InterPro:IPR007087); BEST Arabidopsis thaliana protein match is: C2H2-like zinc finger …
263381_at	AT2G40210	AGL48	NA	818613	unique_TAIR	0.924	6	---	Transcription Regulator	371	nucleus	AGAMOUS-like 48 (AGL48); FUNCTIONS IN: sequence-specific DNA binding transcription factor activity; INVOLVED IN: regulation of transcription, DNA-dependent; LOCATED IN: nucleus; EXPRESSED IN: embryo; CONTAINS InterPro DOMAIN/s: Transcription factor, MADS-box (InterPro:IPR002100); BEST Arabidopsis thaliana protein match is: AGAMOUS-like 41 (TAIR:AT2G26880.1); Has 2805 Blast hits to 2804 proteins i…
267303_at	AT2G30090	NA	NA	817560	unique_TAIR	0.921	3	---	Transcription Regulator, Histone Modification	386	cytosol	Acyl-CoA N-acyltransferases (NAT) superfamily protein; FUNCTIONS IN: N-acetyltransferase activity; INVOLVED IN: metabolic process; LOCATED IN: cellular_component unknown; EXPRESSED IN: embryo, sepal, male gametophyte; EXPRESSED DURING: 4 anthesis, C globular stage; CONTAINS InterPro DOMAIN/s: GCN5-related N-acetyltransferase, C-terminal (InterPro:IPR022610), GCN5-related N-acetyltransferase (Inte…
249207_at	AT5G42640	GAL2	NA	834272	unique_TAIR	0.909	4	---	Transcription Regulator	300	nucleus	C2H2 and C2HC zinc fingers superfamily protein; FUNCTIONS IN: sequence-specific DNA binding transcription factor activity, zinc ion binding, nucleic acid binding; INVOLVED IN: regulation of transcription; LOCATED IN: intracellular; CONTAINS InterPro DOMAIN/s: Zinc finger, C2H2-like (InterPro:IPR015880), Zinc finger, C2H2-type (InterPro:IPR007087); BEST Arabidopsis thaliana protein match is: C2H2-…
265932_at	AT2G19510	LBD8	NA	816470	unique_TAIR	0.909	5	---	Transcription Regulator	120	nucleus	LOB domain-containing protein 8 (LBD8); CONTAINS InterPro DOMAIN/s: Lateral organ boundaries, LOB (InterPro:IPR004883); BEST Arabidopsis thaliana protein match is: LOB domain-containing protein 5 (TAIR:AT1G36000.1); Has 712 Blast hits to 709 proteins in 20 species: Archae - 0; Bacteria - 0; Metazoa - 0; Fungi - 0; Plants - 712; Viruses - 0; Other Eukaryotes - 0 (source: NCBI BLink).
258583_at	AT3G04100	AGL57	NA	819565	unique_TAIR	0.901	6	---	Transcription Regulator	207	nucleus	AGAMOUS-like 57 (AGL57); FUNCTIONS IN: DNA binding, sequence-specific DNA binding transcription factor activity; INVOLVED IN: regulation of transcription, DNA-dependent; LOCATED IN: nucleus; EXPRESSED IN: antipodal cell, embryo; CONTAINS InterPro DOMAIN/s: Transcription factor, MADS-box (InterPro:IPR002100); BEST Arabidopsis thaliana protein match is: AGAMOUS-like 59 (TAIR:AT1G28460.1); Has 5663 …
260187_at	AT1G36000	LBD5	NA	840503	unique_TAIR	0.895	4	---	Transcription Regulator	122	nucleus	LOB domain-containing protein 5 (LBD5); CONTAINS InterPro DOMAIN/s: Lateral organ boundaries, LOB (InterPro:IPR004883); BEST Arabidopsis thaliana protein match is: LOB domain-containing protein 8 (TAIR:AT2G19510.1); Has 767 Blast hits to 763 proteins in 20 species: Archae - 0; Bacteria - 0; Metazoa - 0; Fungi - 0; Plants - 767; Viruses - 0; Other Eukaryotes - 0 (source: NCBI BLink).
262046_at	AT1G79960	ATOFP14;OFP14	NA	844336	unique_TAIR	0.832	4	---	Transcription Regulator	294	nucleus	ovate family protein 14 (OFP14); CONTAINS InterPro DOMAIN/s: Protein of unknown function DUF623 (InterPro:IPR006458); BEST Arabidopsis thaliana protein match is: ovate family protein 13 (TAIR:AT5G04820.1); Has 451 Blast hits to 451 proteins in 52 species: Archae - 0; Bacteria - 0; Metazoa - 9; Fungi - 29; Plants - 394; Viruses - 0; Other Eukaryotes - 19 (source: NCBI BLink).
263317_s_at	AT1G17770;AT2G24740	SDG17;SUVH7;SDG21;SUVH8	Encodes a SU(VAR)3-9 homolog, a SET domain protein. Known SET domain proteins are involved in epigenetic control of gene expression and act as histone methyltransferases. There are 10 SUVH genes in Arabidopsis and members of this subfamily of the SET proteins have an additional conserved SRA domain.;Encodes a SU(VAR)3-9 homolog, a SET domain protein (Homology Subgroup V; Orthology Group 1). Known…	838355;817010	multiple_TAIR	0.718	2	---	Transcription Regulator	755	nucleus	SET domain group 21 (SDG21); FUNCTIONS IN: histone methyltransferase activity; INVOLVED IN: regulation of gene expression, epigenetic; LOCATED IN: nucleus; CONTAINS InterPro DOMAIN/s: SET domain (InterPro:IPR001214), AT hook, DNA-binding motif (InterPro:IPR017956), SRA-YDG (InterPro:IPR003105), Pre-SET zinc-binding sub-group (InterPro:IPR003606), Pre-SET domain (InterPro:IPR007728), Post-SET doma…
256037_at	AT1G19160	NA	NA	838499	unique_TAIR	0.959	5	---	E3 ubiquitin ligase	350	plasma membrane	F-box family protein; CONTAINS InterPro DOMAIN/s: F-box domain, cyclin-like (InterPro:IPR001810), F-box domain, Skp2-like (InterPro:IPR022364), F-box associated domain, type 3 (InterPro:IPR013187), F-box associated interaction domain (InterPro:IPR017451); BEST Arabidopsis thaliana protein match is: F-box and associated interaction domains-containing protein (TAIR:AT5G52610.1); Has 30201 Blast hit…
262167_at	AT1G74990	NA	NA	843837	unique_TAIR	0.898	3	---	E3 ubiquitin ligase	137	nucleus,plasma membrane	RING/U-box superfamily protein; FUNCTIONS IN: zinc ion binding; EXPRESSED IN: 16 plant structures; EXPRESSED DURING: 4 anthesis, F mature embryo stage, 4 leaf senescence stage, petal differentiation and expansion stage, E expanded cotyledon stage; CONTAINS InterPro DOMAIN/s: Zinc finger, RING-type, conserved site (InterPro:IPR017907), Zinc finger, RING-type (InterPro:IPR001841), Zinc finger, C3HC…
249369_at	AT5G40680	NA	NA	834068	unique_TAIR	0.856	4	---	E3 ubiquitin ligase	415	mitochondrion	Galactose oxidase/kelch repeat superfamily protein; FUNCTIONS IN: molecular_function unknown; INVOLVED IN: biological_process unknown; LOCATED IN: mitochondrion; EXPRESSED IN: 10 plant structures; EXPRESSED DURING: 4 anthesis, petal differentiation and expansion stage, E expanded cotyledon stage, D bilateral stage; CONTAINS InterPro DOMAIN/s: Galactose oxidase/kelch, beta-propeller (InterPro:IPR0…
249921_at	AT5G19270	NA	NA	832047	unique_TAIR	0.969	1	---	Reverse Transcriptation	365	cytosol	reverse transcriptase-like protein, unknown protein; BEST Arabidopsis thaliana protein match is: unknown protein (TAIR:AT4G03566.1); Has 30201 Blast hits to 17322 proteins in 780 species: Archae - 12; Bacteria - 1396; Metazoa - 17338; Fungi - 3422; Plants - 5037; Viruses - 0; Other Eukaryotes - 2996 (source: NCBI BLink).
247416_at	AT5G63070	uS19v	NA	836427	unique_TAIR	0.918	2	---	Protein Translation	160	cytosol	Ribosomal protein S19 family protein; FUNCTIONS IN: structural constituent of ribosome, RNA binding; INVOLVED IN: translation; LOCATED IN: cytosolic small ribosomal subunit, ribosome; EXPRESSED IN: leaf whorl, flower; EXPRESSED DURING: 4 anthesis; CONTAINS InterPro DOMAIN/s: Ribosomal protein S15, eukaryotic/archaeal (InterPro:IPR005713), Ribosomal protein S19/S15 (InterPro:IPR002222), Ribosomal …
267241_at	NA	NA	NA	NA	unique_TAIR	0.849	1	MKMMVKLSPITMMVTLLFLAFGLAQA	Unknown	305	extracellular	unknown protein; FUNCTIONS IN: molecular_function unknown; INVOLVED IN: biological_process unknown; LOCATED IN: endomembrane system; BEST Arabidopsis thaliana protein match is: unknown protein (TAIR:AT2G02498.1); Has 15354 Blast hits to 8672 proteins in 603 species: Archae - 18; Bacteria - 877; Metazoa - 6845; Fungi - 2630; Plants - 2695; Viruses - 515; Other Eukaryotes - 1774 (source: NCBI BLink…
267552_at	AT2G32770	ATPAP13;PAP13	NA	817838	unique_TAIR	0.93	0	MVVKYTMSMSFFVIFASTVTIIVHG	Phosphate Remobilization	516	extracellular	purple acid phosphatase 13 (PAP13); FUNCTIONS IN: acid phosphatase activity; INVOLVED IN: biological_process unknown; LOCATED IN: endomembrane system; EXPRESSED IN: 6 plant structures; EXPRESSED DURING: 4 anthesis, C globular stage; CONTAINS InterPro DOMAIN/s: Purple acid phosphatase, N-terminal (InterPro:IPR015914), Metallophosphoesterase (InterPro:IPR004843), Purple acid phosphatase-like, N-ter…
249502_s_at	AT5G39280;AT5G39300	ATEXP23;ATEXPA23;ATHEXP;EXPA23;ATEXP25;ATEXPA25;EXP25;EXPA25	member of Alpha-Expansin Gene Family. Naming convention from the Expansin Working Group (Kende et al, 2004. Plant Mol Bio)	833924;833926	multiple_TAIR	Due to the high similarity between the coding sequences of EXPA23 and EXPA25, the Affymetrix GeneChip ATH1 is unable to distinguish between them.
267166_at	AT2G37720	TBL15	Encodes a member of the TBL (TRICHOME BIREFRINGENCE-LIKE) gene family containing a plant-specific DUF231 (domain of unknown function) domain. TBL gene family has 46 members, two of which (TBR/AT5G06700 and TBL3/AT5G01360) have been shown to be involved in the synthesis and deposition of secondary wall cellulose, presumably by influencing the esterification state of pectic polymers. A nomenclature…	818349	unique_TAIR	It has been wrong annotated in TAIR. We have corrected and found a signal peptide within the protein sequence. It has been confirmed by the observation of the reporter lines (fig. S19).
