## Supplementary Table 7 for "Endosperm secretion remodels the maternal seed coat"

### Sheet: Table S7
Table S7. Primers used in this study
Primer name	Primer sequence	Experiment
pSSG_Cas9-EXPA21&EXPA23_EXPA23 KO-T3-FP	ATATATGGTCTCGATTGATCGTCAAACACGGGTGCTTGTTTTAGAGCTAGAAATAGC	Cloning for EXPA21&EXPA23 CRISPR-Cas9 KO (The bolded bases represent the knockout targets)
pSSG_Cas9-EXPA21&EXPA23_EXPA21 KO-T2-RP	ATTATTGGTCTCGAAACCCACCATGGATATCACCATACAATCTCTTAGTCGACTCTAC
pSSG_Cas9-EXPA25_EXPA25 KO-T1-FP	ATATATGGTCTCGATTGGACCCACAATGGTGTTTACCGTTTTAGAGCTAGAAATAGC	Cloning for EXPA25 CRISPR-Cas9 KO (The bolded bases represent the knockout targets)
pSSG_Cas9-EXPA25_EXPA25 KO-T2-RP	ATTATTGGTCTCGAAACCTGTCTCTAGACCATAGCCTCAATCTCTTAGTCGACTCTAC
pSSG_Cas9-EXPA25&WRKY10_WRKY10 KO-T1-FP	ATATATGGTCTCGATTGATGCTGGAGCAAACCGACAAGTTTTAGAGCTAGAAATAGC	Cloning for EXPA25&WRKY10 CRISPR-Cas9 KO (The bolded bases represent the knockout targets)
pSSG_Cas9-EXPA25&WRKY10_EXPA25 KO-T2-RP	ATTATTGGTCTCGAAACCTGTCTCTAGACCATAGCCTCAATCTCTTAGTCGACTCTAC
pSSG_Cas9-FIS2_FIS2 KO-T1-FP	ATATATGGTCTCGATTGATGGCTAGGAAGTCCATACGGTTTTAGAGCTAGAAATAGC	Cloning for FIS2 CRISPR-Cas9 KO (The bolded bases represent the knockout targets)
pSSG_Cas9-FIS2_FIS2 KO-T2-RP	ATTATTGGTCTCGAAACCTTACAGTATACAAGAATCTCAATCTCTTAGTCGACTCTAC
EXPA21-Cas9-155 FP	CCAACGGACTTGATACTGCT	Genotyping expatri (EXPA21)
EXPA21-Cas9-1043 RP	CCAATACATCTCTCTTAGTT
EXPA23_Cas9-388 FP	TGTGTTTTCTCCGATAAGAT	Genotyping expatri (EXPA23)
EXPA23_Cas9-1109 RP	TACATTGGCATACAAAACTG
EXPA25_Cas9-384 FP	GATCAAAGAAAAAAATGTAC	Genotyping expatri (EXPA25)
EXPA25_Cas9-1078 RP	GGCATACAAAACTGAAATCA
WRKY10-Cas9-2 FP	ATGAGTGATTTTGATGAAAA	Genotyping for wrky10 (expatri; wrky10#2/3)
WRKY10-Cas9-427 RP	GGTTCAATCACAGAGAGA
wrky10_LP (SM_3_33099)	GCTGAAGACGGAGGGATAATC	Genotyping for wrky10
wrky10_RP (SM_3_33099)	TTGGATGACGAAAGTTTGACC
wrky10_Spm32 (SM_3_33099)	TACGAATAAGAGCGTCCATTTTAGAGTGA
FIS2_Cas9-1 FP	CATGCACAGTGAAAGATGGT	Genotyping fis2 (FIS2, Col background)
FIS2_Cas9-733 RP	GTACTTCAAAGACCTTCGTA
qPCR_EXPA21-FP	TACAGTCATGGAGCCAATGTAG	qRT-PCR (EXPA21)
qPCR_EXPA21-RP	ATCCACAAGCTCCTTCTAGTTC
qPCR_EXPA23-FP	ACCAGATTACAGCAAAACCGA	qRT-PCR (EXPA23)
qPCR_EXPA23-RP	CTTTGTATTGGGCGATCTTGAG
qPCR_EXPA25-FP	TCTAGAGACAGCGGCATTGAG	qRT-PCR(EXPA25)
qPCR_EXPA25-RP	CTTGATGGTTCCGGGTAAACAC
qPCR_EXPA22-FP	CATGGAGCGATGATTGGTAATG	qRT-PCR (EXPA22)
qPCR_EXPA22-RP	ATTAGTGTCGAGTGCCTTGC
qPCR_EXPA24-FP	AAACACTTTGATCTCTCGCAAC	qRT-PCR (EXPA24)
qPCR_EXPA24-RP	CAAACTTGACACCTCCGATTTT
qPCR_EXPA26-FP	CATGGAGCGATGATTGGTAATG	qRT-PCR(EXPA26)
qPCR_EXPA26-RP	AATTAGGGTCGAGTGCCTTG
qPCR-ACT11-FP	GAGATGATGCACCAAGAGCTGTA	qRT-PCR (ACT11)
qPCR-ACT11-RP	CATACCAACCATGACACCAGTGT
qPCR-GAPC1-FP	ACTCAATCACTGCTACTCAG	qRT-PCR (GAPC1)
qPCR-GAPC1-RP	GTCAACTTTCCGTTAAGAGC
pMAL-C2X_MBP-WRKY10-FP	TCGAGGGAAGGATTTCAGGGATGAGTGATTTTGATGAAAACT	Cloning into pMAL-C2X for EMSA
pMAL-C2X_MBP-WRKY10-RP	GCCAAGCTTGCCTGCAGGCTACATGTCGACACCAAACT
EMSA-EXPA21-FP	ATTCAGATTGACTACAAAAAATTTCAATACATTTGGAAAGATTTTAAAAGATATGACTATAGTCAAATATATG	EMSA (EXPA21)
EMSA-EXPA21-RP	CATATATTTGACTATAGTCATATCTTTTAAAATCTTTCCAAATGTATTGAAATTTTTTGTAGTCAATCTGAAT
EMSA-EXPA21m2-FP	ATTCAGATAGACTACAAAAAATTTCAATACATTTGGAAAGATTTTAAAAGATATGACTATAGTCTAATATATG
EMSA-EXPA21m2-RP	CATATATTAGACTATAGTCATATCTTTTAAAATCTTTCCAAATGTATTGAAATTTTTTGTAGTCTATCTGAAT
EMSA-EXPA21-FAM-FP	ATTCAGATTGACTACAAAAAATTTCAATACATTTGGAAAGATTTTAAAAGATATGACTATAGTCAAATATATG
EMSA-EXPA23-FP	TTTAATAAGCAGTCAACAAGAAATGAGACTTCACTCCACATTTCTTGACTTTTGAACCTA	EMSA (EXPA23)
EMSA-EXPA23-RP	TAGGTTCAAAAGTCAAGAAATGTGGAGTGAAGTCTCATTTCTTGTTGACTGCTTATTAAA
EMSA-EXPA23m2-FP	TTTAATAAGCAGTCTACAAGAAATGAGACTTCACTCCACATTTCTAGACTTTTGAACCTA
EMSA-EXPA23m2-RP	TAGGTTCAAAAGTCTAGAAATGTGGAGTGAAGTCTCATTTCTTGTAGACTGCTTATTAAA
EMSA-EXPA23-FAM-FP	TTTAATAAGCAGTCAACAAGAAATGAGACTTCACTCCACATTTCTTGACTTTTGAACCTA
EMSA-EXPA25-FP	TCATTAAATAAGCAGTCAACAATTACTAACTTATGTTGACTTAGTAAATATATG	EMSA (EXPA25)
EMSA-EXPA25-RP	CATATATTTACTAAGTCAACATAAGTTAGTAATTGTTGACTGCTTATTTAATGA
EMSA-EXPA25m2-FP	TCATTAAATAAGCAGTCTACAATTACTAACTTATGTAGACTTAGTAAATATATG
EMSA-EXPA25m2-RP	CATATATTTACTAAGTCTACATAAGTTAGTAATTGTAGACTGCTTATTTAATGA
EMSA-EXPA25-FAM-FP	TCATTAAATAAGCAGTCAACAATTACTAACTTATGTTGACTTAGTAAATATATG
pGreenII 0800_pEXPA21-FP	atagggcgaattgggtacGTCAAAAGGATTAAAGGAACATGAGAC	Cloning into pGreenII 0800 for Dual_LUC (EXPA21)
pGreenII 0800_pEXPA21-RP	gccgctctagaactagtgGATTATTATCCCTCTTTGATGA
pGreenII 0800_pEXPA21m1-FP	GGATTGCAGATTTAGACTACATA
pGreenII 0800_pEXPA21m1-RP	TATGTAGTCTAAATCTGCAATCC
pGreenII 0800_pEXPA21m2-FP	TAAAATCTTTCCAAATGTATTGAAATTTTTTGTAGTCTATC
pGreenII 0800_pEXPA21m2-RP	TCAATACATTTGGAAAGATTTTAAAAGATATGACTATAGTCTAAT
pGreenII 0800_pEXPA21m3-FP	AAAAGATATGACTATAGTCTAATATATGTCTA
pGreenII 0800_pEXPA21m3-RP	TAGACATATATTAGACTATAGTCATATCTTTT
pGreenII 0800_pEXPA23-FP	atagggcgaattgggtacTTATTATAACTAATGAGAGTTTGAGA	Cloning intopGreenII 0800 for Dual_LUC (EXPA23)
pGreenII 0800_pEXPA23-RP	gccgctctagaactagtgGATTATTATCCCTCTTGAATGA
pGreenII 0800_pEXPA23m12-FP	TGTGGAGTGAAGTCTCATTTCTTGTAGACTGCTTA
pGreenII 0800_pEXPA23m12-RP	AATGAGACTTCACTCCACATTTCTAGACTTTTGA
pGreenII 0800_pEXPA23m3-FP	TGCAGATAGACTACATAAAATTCAATACAA
pGreenII 0800_pEXPA23m3-RP	TGTAGTCTATCTGCATCCTGAGAAGTGATTA
pGreenII 0800_pEXPA25-FP	atagggcgaattgggtacGGTAAATAGTTACTTTACAAATCCA	Cloning into pGreenII 0800 for Dual_LUC (EXPA25)
pGreenII 0800_pEXPA25-RP	gccgctctagaactagtgGATTATTGTTTCTTTTGAATGA
pGreenII 0800_pEXPA25m12-FP	GTCTACAATTACTAACTTATGTAGACTTAGTAAA
pGreenII 0800_pEXPA25m12-RP	TTTACTAAGTCTACATAAGTTAGTAATTGTAGAC
pSSR_pEXPA21::H2B-Clover-FP	TCGAATTCCTGCAGCCCAGTACGTGCAAGTTAAAGGAAACA	Fluorescence observation for EXPA21
pSSR_pEXPA21::H2B-Clover-RP	TTGTTGTAAAAATACACCCGATTATTATCCCTCTTTGATGA
pSSR_pEXPA21::EXPA21-Clover-FP	ATCGAATTCCTGCAGCCCGTACGTGCAAGTTAAAGGAAACA
pSSR_pEXPA21::EXPA21-Clover-RP	CGCCCTTGCTCACCATAACAAAGTTAGTCTTTCCATCAAAAGTCTG
pSSR_pEXPA23::H2B-Clover-FP	TCGAATTCCTGCAGCCCAAATTTTGGAAATATCTCTAC	Fluorescence observation for EXPA23
pSSR_pEXPA23::H2B-Clover-RP	TTGTTGTAAAAATACACCCGATTATTATCCCTCTTGAATGA
pSSG_pEXPA23::EXPA23-Venus-FP	GAATTCCTGCAACTAGTGAATTTTGGAAATATCTCTACAAAAATTCTCCA
pSSG_pEXPA23::EXPA23-Venus-RP	GCCCTTGCTCACCATCCCAAAGTTAATCTTTCCATCAAAAGTCTGT
pSSR_pEXPA25::H2B-Clover-FP	TCGAATTCCTGCAGCCCAGAAAAGTTATTGACAGAAACGAACT	Fluorescence observation for EXPA25
pSSR_pEXPA25::H2B-Clover-RP	TTGTTGTAAAAATACACCCGATTATTGTTTCTTTTGAATGA
pSSR_pEXPA25::EXPA25-Clover-FP	ATCGAATTCCTGCAGCCCGAAAAGTTATTGACAGAAACGAACT
pSSR_pEXPA25::EXPA25-Clover-RP	CGCCCTTGCTCACCATAACAAAGTTAATCTTTCCATCAAAAGTCTGT
pSSR_pEXPA21::Clover-FP	ATCGAATTCCTGCAGCCCGTACGTGCAAGTTAAAGGAAACA	Fluorescence observation for EXPA21
pSSR_pEXPA21::Clover-RP	CGCCCTTGCTCACCATAACTGCAGCCCGGGGGATCCGATTATTATCCCTCTTTGAT
pSSR_pEXPA21::29SP-Clover-FP	ATCGAATTCCTGCAGCCCGTACGTGCAAGTTAAAGGAAACA	Fluorescence observation for EXPA21
pSSR_pEXPA21::29SP-Clover-RP	CGCCCTTGCTCACCATAACTCCATGACTGTAACTTATGAACA
pSSR_pEXPA21::29SP-Clover-KDEL-FP	TCAAAGAGGGATAATAATCGGGATGAAATTGCTAGAAAAAATGACA	Fluorescence observation for EXPA21
pSSR_pEXPA21::29SP-Clover-KDEL-RP	ACGATCTGCAGGCATGCATTACAGCTCGTCCTTCTTGTACAGCTCGTCCATGC
pSSR_pEXPA21::EXPA21(Δ29SP)-Clover-FP	TATTGCATTGAGGGAAAGATGGCCAATGTAGCTGCAGC	Fluorescence observation for EXPA21
pSSR_pEXPA21::EXPA21(Δ29SP)-Clover-FP	CTCACCATACCCACTTTGGAAAAGTTAGTCTTTCCATCAAAAGTCT
pSSR_pFWA::EXPA21-Clover-FP	TATTGCATTGAGGGAAAGATGAAATTGCTAGAAAAAATGACA	Fluorescence observation for EXPA21
pSSR_pFWA::EXPA21-Clover-RP	CTCACCATACCCACTTTGCCAAAGTTAGTCTTTCCATCA
pSSR_pFWA::EXPA21(Δ29SP)-Clover-FP	TATTGCATTGAGGGAAAGATGGCCAATGTAGCTGCAGC	Fluorescence observation for EXPA21
pSSR_pFWA::EXPA21(Δ29SP)-Clover-FP	CTCACCATACCCACTTTGCCAAAGTTAGTCTTTCCATCA
pSSR_pFWA::IKU2-Clover-FP	TATTGCATTGAGGGAAAGATGCTCCGGCTACTATTTATCGT	Fluorescence observation for IKU2
pSSR_pFWA::IKU2-Clover-RP	CTCACCATACCCACTTTGCCTACAACTTTAGTAATCTCATCA
pSSR_pBAN::H2B-Clover-FP	TCGAATTCCTGCAGCCCATTGCCGTCCTCTCCTCACAA	Fluorescence observation for BAN
pSSR_pBAN::H2B-Clover-RP	TTGTTGTAAAAATACACCCGATTGTACTTTTGAAATTACAGAGA
pSSR_pBAN::EXPA21-Clover-FP	TCGAATTCCTGCAGCCCATTGCCGTCCTCTCCTCACAA	Fluorescence observation for EXPA21, genetic complementation for expatri
pSSR_pBAN::EXPA21-Clover-RP	TTCTAGCAATTTCATCCCGATTGTACTTTTGAAATTACAGAGA
pSSG_pSKS8::SKS8-Venus-FP	AACAAAAGCTGGAGCTGCTCACTTCATGGTGCAAACA	Fluorescence observation for SKS8
pSSG_pSKS8::SKS8-Venus-RP	GCCCTTGCTCACCATTGAAAACCTCTCACTTCCTTCACT
pSSR_pGH9B9::GH9B9-Clover-FP	ATCGAATTCCTGCAGCCCCCTCATGTGATATAGGTTGACT	Fluorescence observation for GH9B9
pSSR_pGH9B9::GH9B9-Clover-RP	CGCCCTTGCTCACCATAACAAAAACGGCGGCCAAGAC
pSSG_pPMEI12::PMEI12-Venus-FP	GAATTCCTGCAACTAGTGCATGGGAGACTTATTCCCGT	Fluorescence observation for PMEI12
pSSG_pPMEI12::PMEI12-Venus-RP	GCCCTTGCTCACCATCCCCAACATATTAGTAAAAGCCAAAGGA
pSSG_pBG1::BG1-Venus-FP	GAATTCCTGCAACTAGTGATCACAAAGATAATGAATACCATCGA	Fluorescence observation for BG1
pSSG_pBG1::BG1-Venus-RP	GCCCTTGCTCACCATCCCATAAAAGTTAATATCATACTTAGGCTGCT
pSSG_pTBL15::TBL15-Venus-FP	GAATTCCTGCAACTAGTGGTGGAGCCTTTTCGTTCAAACC	Fluorescence observation for TBL15
pSSG_pTBL15::TBL15-Venus-RP	GCCCTTGCTCACCATCCCAAGCTGTGCTATGAGAAGTTCA
pSSR_pPME39::PME39-Clover-FP	ATCGAATTCCTGCAGCCCGGAGGAATTGATGACATGAA	Fluorescence observation for PME39
pSSR_pPME39::PME39-Clover-RP	CGCCCTTGCTCACCATAACGAAACCAAGACTAAAAGGGATGC
pSSR_pEXPB4::EXPB4-Clover-FP	ATCGAATTCCTGCAGCCCGTGAAATTATGATCAAGTGCA	Fluorescence observation for EXPB4
pSSR_pEXPB4::EXPB4-Clover-RP	CGCCCTTGCTCACCATAACAAAGTTAACAATTGAACGGT
pSSR_pRPS5A::WRKY10-Clover-FP	CTGTTTCTCTCACCACAGCCATGAGTGATTTTGATGAAAACTTCATCG	Genetic complementation for iku2-2
pSSR_pRPS5A::WRKY10-Clover-RP	TTGTACAAGAAAGCTGGGTACATGTCGACACCAAACTTAAAATAC
